# FlyPredictome: A structural atlas of predicted protein-protein interactions in *Drosophila*

**DOI:** 10.64898/2026.04.14.718529

**Authors:** Ah-Ram Kim, Aram Comjean, Austin Veal, Jonathan Rodiger, Myeonghoon Han, Yanhui Hu, Norbert Perrimon

## Abstract

Protein-protein interactions (PPIs) are fundamental to cellular function. Yet most *Drosophila* PPIs remain structurally uncharacterized despite the wealth of genetic and biochemical data available for this organism. Here we present FlyPredictome, a structural interactome based on 1.5 million pairwise AlphaFold-Multimer predictions. Using a local confidence metric that isolates the binding site from non-interacting regions, we systematically assess experimentally reported *Drosophila* PPIs and predict direct binding interfaces at residue-level resolution. Testing their functional relevance, we find that phenotype-associated missense mutations are enriched at predicted interaction interfaces. Building on these predictions, we construct an evidence-supported PPI network, revealing modular organization from signaling pathways to individual protein complexes. We further predict nearly 400 higher-order assemblies drawn from these modules with AlphaFold3, many matching cryo-EM structures and some extending beyond them. FlyPredictome is available as an open, interactive database that maps interactions to residue-level binding surfaces, providing confidence-ranked candidates for interaction discovery in *Drosophila*.
