## Supplementary Tables for "FlyPredictome: A structural atlas of predicted protein-protein interactions in *Drosophila*": Table_S0_README.xlsx

### Sheet: Sheet1
Sheet	Table	Contents
README	–	Index of all supplementary tables accompanying this manuscript.
S1_Benchmark_Dataset	Table S1	Benchmark dataset: every positive and control pair (736 positives / 5,909 controls) with source, class, label, complete per-pair confidence-metric scores from lis.py (AF rank-1 and five-model average, including 10 A ipSAE, post-hoc actifpTM*, and iLISA), and used_in_threshold_calibration marking the Y2H-anchored calibration subset (357 positives / 1,255 controls). A second sheet, Calibration_subs…
S2_Metric_Comparison	Table S2	Glossary and mathematical comparison of every confidence metric benchmarked, including post-hoc actifpTM*, 10 A d0res ipSAE, and composite15 / composite30 (dashes = not applicable).
S3_Bootstrap_Benchmarking	Table S3	Bootstrap benchmarking of confidence metrics across pLDDT subgroups for AF rank-1 (Best_Model_Rank1) and five-model average (Average_5Models) on the full 6,645-pair benchmark (736 positives / 5,909 controls; 1,000 stratified replicates).
S4_Extended_Analyses	Table S4	Source tables for extended analyses (46 sheets: README + 45 data sheets): matched-FPR and discordant-call comparisons across metrics, calibration sensitivity, alternative LIS-cLIS formulations, independent post-cutoff classification benchmark, candidate generation rules, dedicated receptor ECD negative controls (Figure S16), unreported-PPI external support, higher-order assembly funnel and dimeri…
S5_TimeSplit	Table S5	Time-split validation: 536 predictions of 402 two-chain complexes (mostly heterodimers, with a minority of homodimers) deposited after the AFM 2021-09-30 training cutoff (analyzed in the main text and Figure S3K), scored by iLIS and DockQ per prediction, with full-length flag, representative flag, redundancy cluster, and max identity to any pre-cutoff PDB chain.
S6_FPR_and_FDR	Table S6	FPR-calibrated thresholds across metrics and pLDDT subgroups on the 1,255-control complete-case calibration subset (FPR_thresholds), the cutoffs deployed in the database and the composite tier scores for the five composite metrics (Deployed_cutoffs), implied FDR across assumed prevalences (FDR_by_prevalence), and achieved FPRs of the fixed cutoffs without recalibration on held-out controls, post-…
S7_Positive_PPIs_from_human	Table S7	iLIS-positive pairs recovered from the Schmid et al. (2025) human predictome.
S8_Prediction_Sources	Table S8	Prediction set by selection campaign of record: as-predicted count (overlaps + isoforms incl., ~1.5M) and consolidated unique gene pairs (1,108,443; = Figure 4B), with per-source positive rate and homodimers. Note: Table S8 attributes each pair to its selection campaign of record, whereas Table S10 and the source column of Table S9 attribute each pair to a single primary source (grouping the phos…
S9_Positive_PPIs	Table S9	Canonical positive set: 144,779 heterodimers + 5,470 homodimers (iLIS >= 0.223), all metrics + primary source + evidence. The metric columns of each row come from one prediction model of the pair (best_rank, src_file), in nearly all rows its highest-iLIS model.
S10_Source_by_Evidence	Table S10	Positive heterodimers (144,779) cross-tabulated by primary source (matching the source column of Table S9, where Kinase/phosphatase interactome includes the phosphatase x TF screen) and evidence class (fly literature, interolog DIOPT>=2, unreported).
S11_Cluster_GO	Table S11	GO enrichment per top-level cluster.
S12_Cluster_Assignments	Table S12	Leiden cluster assignment for each network protein.
S13_Subcluster_GO	Table S13	GO enrichment per sub-cluster.
S14_Network_Edges	Table S14	Positive PPI edges used to build the network.
S15_Evidence_Composition	Table S15	Per-cluster evidence composition.
S16_HigherOrder_Assemblies	Table S16	Higher-order assembly recovery across 398 single-cluster AlphaFold3 assemblies (385 connected, 13 partial; contact scoring and PDB release dates).
