## Supplementary Tables for "FlyPredictome: A structural atlas of predicted protein-protein interactions in *Drosophila*": Table_S2_Metric_Comparison.xlsx

### Sheet: Sheet1
Metric	Class	What it scores	PAE-restricted	Direct contact required	Uses PAE	Uses pLDDT	Best-model AUC	Higher-order @10% FPR (contacting / non-contacting; Figure S24B)	Higher-order @5% FPR (contacting / non-contacting; Figure S24B)	Higher-order @1% FPR (contacting / non-contacting; Figure S24B)	Well suited for	Residue selection (which inter-chain pairs enter the score)	pLDDT filter?
iLIS	Local	Geometric mean of LIS and cLIS: inverse interface PAE over the confident domain, penalized when no direct contact exists	Yes (≤ 12 Å)	Yes (Cβ-Cβ ≤ 8 Å)	O	X	0.859	94% / 17%	88% / 13%	24% / 2%	The atlas metric: confident direct binding; remains informative for proteins with extensive low-confidence regions	Selected: PAE ≤ 12 Å (LIS), then Cβ–Cβ ≤ 8 Å (cLIS)	No
LIS	Local	Mean inverse interface PAE over the ≤ 12 Å domain	Yes	No	O	X	0.858	–	–	–	Domain-level confidence (component of iLIS)	Selected: inter-chain pairs with PAE ≤ 12 Å	No
cLIS	Local	LIS restricted to direct-contact residue pairs	Yes	Yes	O	X	0.856	–	–	–	Contact-level confidence (component of iLIS)	Selected: PAE ≤ 12 Å AND Cβ–Cβ ≤ 8 Å	No
ipSAE	Local	Interface-restricted pTM-style score (Dunbrack, 2025)	Yes	No (PAE-selected)	O	X	0.855	97% / 59%	87% / 35%	39% / 6%	On par with iLIS in discrimination	Selected: PAE < 10 Å (d0res; the larger of the two chain directions); no distance criterion	No
actifpTM*	Local	Post-hoc contact-filtered interface pTM (adapted from Varga et al., 2025 without internal distogram/PAE logits)	No (contact-selected)	Yes in actifpTM* (Cβ-Cβ < 8 Å); soft P(<8 Å) in Varga et al.	O	X	0.866	95% / 18%	93% / 16%	84% / 11%	On par with iLIS in discrimination	Selected: inter-chain pairs with Cβ–Cβ < 8 Å (Cα for Gly), averaging 1/[1+(PAE/d0)^2] with full-complex d0 and taking the max across contacting residues in both chain directions (canonical actifpTM soft-weights all pairs by distogram P(Cβ–Cβ < 8 Å))	No
ipTM	Global	Interface pTM over all inter-chain residue pairs	No	No	O	X	0.806	92% / 48%	75% / 27%	41% / 8%	Compact, high-confidence complexes; diluted by extensive low-confidence flanking sequence	All inter-chain pairs (no selection)	No
Model Confidence	Global	AlphaFold-Multimer overall model confidence	No	No	O	X	0.791	–	–	–	Whole-model quality	All inter-chain pairs (via ipTM)	No
ifPAE	Global	Mean inter-chain PAE over all residue pairs (inverted)	No	No	O	X	0.596	–	–	–	Global interface confidence	All inter-chain pairs (no selection)	No
pDockQ	Contact	Contact count × mean interface pLDDT (Bryant et al., 2022)	No	Yes	X	O	0.761	–	–	–	Rigid interfaces; no PAE filtering	Selected: interface residues (any Cβ–Cβ ≤ 8 Å contact)	No
pDockQ2	Contact	Per-interface pDockQ variant (Zhu et al., 2023)	No	Yes	O	O	0.806	–	–	–	Rigid interfaces	Selected: interface residues (≤ 8 Å contact)	No
ifPAE_d8	Contact	Mean inter-chain PAE restricted to Cβ-Cβ ≤ 8 Å (inverted)	No	Yes	O	X	0.780	–	–	–	Contact-level PAE	Selected: Cβ–Cβ ≤ 8 Å pairs	No
iLIA	Area	Geometric mean of LIA (domain area) and cLIA (contact area)	Yes	Yes (via cLIA)	O	X	0.831	–	–	–	Interface size (extent), not confidence	Selected: PAE ≤ 12 Å (LIA); + Cβ–Cβ ≤ 8 Å (cLIA)	No
iLISA	Area-weighted	iLIS × iLIA	Yes	Yes	O	X	0.847	–	–	–	Interaction mode: confidence weighted by interface extent (Figure S10)	Selected: via iLIS × iLIA (PAE ≤ 12, + Cβ–Cβ ≤ 8)	No
composite15 / composite30	Composite	FPR-tier points summed across five metrics (iLIS, iLISA, actifpTM*, ipSAE, ipTM) on the single model (composite15, 0 to 15) or single + five-model average (composite30, 0 to 30)	–	Partial (mixed)	O	X	0.836 (composite15) / 0.858 (composite30)	–	–	–	Convenient consensus tier scores not dominated by any one metric (composite15 in Figure S7B, D; composite30 in Table S9 and database)	Per-constituent (mixed)	No
