## Supplementary Tables for "FlyPredictome: A structural atlas of predicted protein-protein interactions in *Drosophila*": Table_S3_Bootstrap_Benchmarking.xlsx

### Sheet: Best_Model_Rank1
Analysis	Group	Metric	Point_Estimate	Bootstrap_Mean	CI_2.5	CI_97.5	N_Pairs	N_Bootstraps
Spearman_with_Positive_PPI_Label	Total	iLIS	0.4154	0.4159	0.3949	0.4357	6645	1000
Spearman_with_Positive_PPI_Label	Total	LIS	0.406	0.4066	0.3862	0.4259	6645	1000
Spearman_with_Positive_PPI_Label	Total	cLIS	0.4127	0.4132	0.3926	0.4327	6645	1000
Spearman_with_Positive_PPI_Label	Total	iLISA	0.404	0.4044	0.3835	0.4242	6645	1000
Spearman_with_Positive_PPI_Label	Total	actifpTM*	0.3982	0.3988	0.3798	0.4165	6645	1000
Spearman_with_Positive_PPI_Label	Total	ipSAE	0.4201	0.4205	0.4	0.4404	6645	1000
Spearman_with_Positive_PPI_Label	Total	ipTM	0.3329	0.3333	0.3142	0.3533	6645	1000
Spearman_with_Positive_PPI_Label	Total	Confidence	0.3163	0.3167	0.2959	0.3381	6645	1000
Spearman_with_Positive_PPI_Label	Total	ifPAE	0.1047	0.1043	0.0777	0.1301	6645	1000
Spearman_with_Positive_PPI_Label	Total	pDockQ	0.2843	0.2847	0.2629	0.305	6645	1000
Spearman_with_Positive_PPI_Label	Total	pDockQ2	0.3327	0.333	0.3124	0.3538	6645	1000
Spearman_with_Positive_PPI_Label	Total	ifPAE_d8	0.3052	0.3055	0.2842	0.3272	6621	1000
Spearman_with_Positive_PPI_Label	0-50	iLIS	0.372	0.3729	0.3177	0.4208	1339	1000
Spearman_with_Positive_PPI_Label	0-50	LIS	0.3709	0.3721	0.3173	0.4197	1339	1000
Spearman_with_Positive_PPI_Label	0-50	cLIS	0.3679	0.3687	0.3146	0.4166	1339	1000
Spearman_with_Positive_PPI_Label	0-50	iLISA	0.359	0.3596	0.3069	0.4076	1339	1000
Spearman_with_Positive_PPI_Label	0-50	actifpTM*	0.3568	0.3577	0.3074	0.4053	1339	1000
Spearman_with_Positive_PPI_Label	0-50	ipSAE	0.378	0.3789	0.3249	0.4287	1339	1000
Spearman_with_Positive_PPI_Label	0-50	ipTM	0.2494	0.2499	0.1939	0.299	1339	1000
Spearman_with_Positive_PPI_Label	0-50	Confidence	0.2428	0.2432	0.1874	0.2959	1339	1000
Spearman_with_Positive_PPI_Label	0-50	ifPAE	0.12	0.1192	0.0681	0.1715	1339	1000
Spearman_with_Positive_PPI_Label	0-50	pDockQ	0.2718	0.2726	0.2188	0.3213	1339	1000
Spearman_with_Positive_PPI_Label	0-50	pDockQ2	0.2806	0.2809	0.2259	0.3312	1339	1000
Spearman_with_Positive_PPI_Label	0-50	ifPAE_d8	0.2488	0.2489	0.1973	0.2966	1338	1000
Spearman_with_Positive_PPI_Label	50-70	iLIS	0.3947	0.3954	0.3645	0.4237	3550	1000
Spearman_with_Positive_PPI_Label	50-70	LIS	0.3859	0.3866	0.3562	0.4148	3550	1000
Spearman_with_Positive_PPI_Label	50-70	cLIS	0.3908	0.3915	0.361	0.4201	3550	1000
Spearman_with_Positive_PPI_Label	50-70	iLISA	0.3792	0.3799	0.3484	0.4085	3550	1000
Spearman_with_Positive_PPI_Label	50-70	actifpTM*	0.38	0.3807	0.3542	0.4065	3550	1000
Spearman_with_Positive_PPI_Label	50-70	ipSAE	0.3973	0.3979	0.3662	0.4273	3550	1000
Spearman_with_Positive_PPI_Label	50-70	ipTM	0.3073	0.3076	0.2774	0.3353	3550	1000
Spearman_with_Positive_PPI_Label	50-70	Confidence	0.2957	0.2959	0.2645	0.3234	3550	1000
Spearman_with_Positive_PPI_Label	50-70	ifPAE	0.0508	0.0504	0.0167	0.0855	3550	1000
Spearman_with_Positive_PPI_Label	50-70	pDockQ	0.2656	0.266	0.2356	0.2961	3550	1000
Spearman_with_Positive_PPI_Label	50-70	pDockQ2	0.3125	0.3128	0.2811	0.3433	3550	1000
Spearman_with_Positive_PPI_Label	50-70	ifPAE_d8	0.2766	0.277	0.2458	0.3089	3537	1000
Spearman_with_Positive_PPI_Label	70-100	iLIS	0.4881	0.4874	0.4444	0.5297	1756	1000
Spearman_with_Positive_PPI_Label	70-100	LIS	0.4707	0.4702	0.4299	0.5105	1756	1000
Spearman_with_Positive_PPI_Label	70-100	cLIS	0.4881	0.4874	0.4449	0.5299	1756	1000
Spearman_with_Positive_PPI_Label	70-100	iLISA	0.4854	0.4846	0.4415	0.5273	1756	1000
Spearman_with_Positive_PPI_Label	70-100	actifpTM*	0.4638	0.4635	0.4256	0.4989	1756	1000
Spearman_with_Positive_PPI_Label	70-100	ipSAE	0.4952	0.4944	0.452	0.5377	1756	1000
Spearman_with_Positive_PPI_Label	70-100	ipTM	0.4366	0.4366	0.399	0.4735	1756	1000
Spearman_with_Positive_PPI_Label	70-100	Confidence	0.423	0.4231	0.3842	0.462	1756	1000
Spearman_with_Positive_PPI_Label	70-100	ifPAE	0.2667	0.266	0.2129	0.3203	1756	1000
Spearman_with_Positive_PPI_Label	70-100	pDockQ	0.3511	0.3512	0.3053	0.3912	1756	1000
Spearman_with_Positive_PPI_Label	70-100	pDockQ2	0.4237	0.4234	0.3822	0.4633	1756	1000
Spearman_with_Positive_PPI_Label	70-100	ifPAE_d8	0.4055	0.405	0.3612	0.4467	1746	1000
ROC_AUC	Total	iLIS	0.8586	0.859	0.8409	0.8759	6645	1000
ROC_AUC	Total	LIS	0.8585	0.8589	0.841	0.8761	6645	1000
ROC_AUC	Total	cLIS	0.8563	0.8567	0.839	0.8734	6645	1000
ROC_AUC	Total	iLISA	0.8468	0.8472	0.8291	0.8634	6645	1000
ROC_AUC	Total	actifpTM*	0.8663	0.8668	0.8494	0.8831	6645	1000
ROC_AUC	Total	ipSAE	0.8546	0.855	0.8374	0.8719	6645	1000
ROC_AUC	Total	ipTM	0.806	0.8064	0.7889	0.8248	6645	1000
ROC_AUC	Total	Confidence	0.791	0.7913	0.7722	0.811	6645	1000
ROC_AUC	Total	ifPAE	0.5963	0.5959	0.5715	0.6197	6645	1000
ROC_AUC	Total	pDockQ	0.7615	0.7619	0.7418	0.7806	6645	1000
ROC_AUC	Total	pDockQ2	0.806	0.8063	0.7873	0.8254	6645	1000
ROC_AUC	Total	ifPAE_d8	0.7805	0.7807	0.7612	0.8006	6621	1000
ROC_AUC	0-50	iLIS	0.8446	0.8457	0.8048	0.8851	1339	1000
ROC_AUC	0-50	LIS	0.8482	0.8496	0.8077	0.8867	1339	1000
ROC_AUC	0-50	cLIS	0.8408	0.8418	0.8004	0.8806	1339	1000
ROC_AUC	0-50	iLISA	0.8305	0.8314	0.7898	0.8718	1339	1000
ROC_AUC	0-50	actifpTM*	0.8444	0.8455	0.8023	0.886	1339	1000
ROC_AUC	0-50	ipSAE	0.8424	0.8436	0.8	0.8821	1339	1000
ROC_AUC	0-50	ipTM	0.7406	0.7413	0.6909	0.7847	1339	1000
ROC_AUC	0-50	Confidence	0.7344	0.735	0.6844	0.7802	1339	1000
ROC_AUC	0-50	ifPAE	0.6158	0.6151	0.5666	0.6621	1339	1000
ROC_AUC	0-50	pDockQ	0.7623	0.7634	0.7157	0.8059	1339	1000
ROC_AUC	0-50	pDockQ2	0.7707	0.7713	0.7253	0.8135	1339	1000
ROC_AUC	0-50	ifPAE_d8	0.74	0.7404	0.696	0.7845	1338	1000
ROC_AUC	50-70	iLIS	0.845	0.8456	0.8189	0.8684	3550	1000
ROC_AUC	50-70	LIS	0.8447	0.8454	0.8192	0.8683	3550	1000
ROC_AUC	50-70	cLIS	0.8415	0.8422	0.8154	0.865	3550	1000
ROC_AUC	50-70	iLISA	0.8298	0.8304	0.8029	0.8526	3550	1000
ROC_AUC	50-70	actifpTM*	0.8544	0.8551	0.8313	0.8771	3550	1000
ROC_AUC	50-70	ipSAE	0.8397	0.8403	0.8137	0.8629	3550	1000
ROC_AUC	50-70	ipTM	0.7864	0.7867	0.7588	0.8109	3550	1000
ROC_AUC	50-70	Confidence	0.7758	0.7761	0.7467	0.8013	3550	1000
ROC_AUC	50-70	ifPAE	0.5474	0.547	0.5158	0.5798	3550	1000
ROC_AUC	50-70	pDockQ	0.7478	0.7481	0.7197	0.7733	3550	1000
ROC_AUC	50-70	pDockQ2	0.7914	0.7917	0.7615	0.8189	3550	1000
ROC_AUC	50-70	ifPAE_d8	0.7575	0.758	0.7302	0.787	3537	1000
ROC_AUC	70-100	iLIS	0.8904	0.8899	0.8599	0.9184	1756	1000
ROC_AUC	70-100	LIS	0.8895	0.8892	0.8593	0.9173	1756	1000
ROC_AUC	70-100	cLIS	0.8903	0.8899	0.8598	0.9179	1756	1000
ROC_AUC	70-100	iLISA	0.8859	0.8854	0.8564	0.9129	1756	1000
ROC_AUC	70-100	actifpTM*	0.9029	0.9027	0.8737	0.9291	1756	1000
ROC_AUC	70-100	ipSAE	0.8871	0.8866	0.857	0.9147	1756	1000
ROC_AUC	70-100	ipTM	0.8791	0.8792	0.851	0.9054	1756	1000
ROC_AUC	70-100	Confidence	0.8675	0.8677	0.8371	0.8956	1756	1000
ROC_AUC	70-100	ifPAE	0.7317	0.7311	0.6851	0.7759	1756	1000
ROC_AUC	70-100	pDockQ	0.805	0.8052	0.7669	0.8382	1756	1000
ROC_AUC	70-100	pDockQ2	0.868	0.8678	0.8353	0.8986	1756	1000
ROC_AUC	70-100	ifPAE_d8	0.8521	0.8518	0.816	0.8847	1746	1000
Sensitivity_FPR10	Total	iLIS	0.7011	0.7001	0.6658	0.7351	6645	1000
Sensitivity_FPR10	Total	LIS	0.697	0.6985	0.663	0.7351	6645	1000
Sensitivity_FPR10	Total	cLIS	0.6848	0.6867	0.6508	0.7242	6645	1000
Sensitivity_FPR10	Total	iLISA	0.6386	0.6394	0.5978	0.6821	6645	1000
Sensitivity_FPR10	Total	actifpTM*	0.6938	0.6918	0.6562	0.7296	6645	1000
Sensitivity_FPR10	Total	ipSAE	0.6766	0.6773	0.6413	0.7133	6645	1000
Sensitivity_FPR10	Total	ipTM	0.5217	0.522	0.4835	0.5607	6645	1000
Sensitivity_FPR10	Total	Confidence	0.5196	0.5175	0.4807	0.5538	6645	1000
Sensitivity_FPR10	Total	ifPAE	0.2976	0.2954	0.2595	0.3302	6645	1000
Sensitivity_FPR10	Total	pDockQ	0.4647	0.4671	0.4293	0.5068	6645	1000
Sensitivity_FPR10	Total	pDockQ2	0.5505	0.5518	0.5136	0.5912	6645	1000
Sensitivity_FPR10	Total	ifPAE_d8	0.4966	0.4983	0.4605	0.5394	6621	1000
Sensitivity_FPR10	0-50	iLIS	0.6842	0.6878	0.6063	0.7638	1339	1000
Sensitivity_FPR10	0-50	LIS	0.6917	0.6943	0.6148	0.7667	1339	1000
Sensitivity_FPR10	0-50	cLIS	0.6692	0.6805	0.5915	0.7639	1339	1000
Sensitivity_FPR10	0-50	iLISA	0.6316	0.6267	0.5345	0.7111	1339	1000
Sensitivity_FPR10	0-50	actifpTM*	0.6466	0.6519	0.5606	0.7369	1339	1000
Sensitivity_FPR10	0-50	ipSAE	0.6692	0.673	0.5873	0.7587	1339	1000
Sensitivity_FPR10	0-50	ipTM	0.4008	0.3992	0.3089	0.4957	1339	1000
Sensitivity_FPR10	0-50	Confidence	0.4135	0.4111	0.3241	0.496	1339	1000
Sensitivity_FPR10	0-50	ifPAE	0.1955	0.2046	0.1301	0.2868	1339	1000
Sensitivity_FPR10	0-50	pDockQ	0.4361	0.4385	0.3533	0.529	1339	1000
Sensitivity_FPR10	0-50	pDockQ2	0.4286	0.4315	0.3435	0.5194	1339	1000
Sensitivity_FPR10	0-50	ifPAE_d8	0.4135	0.4063	0.317	0.4965	1338	1000
Sensitivity_FPR10	50-70	iLIS	0.6562	0.6577	0.6068	0.7091	3550	1000
Sensitivity_FPR10	50-70	LIS	0.664	0.6652	0.6091	0.7157	3550	1000
Sensitivity_FPR10	50-70	cLIS	0.6299	0.6356	0.5811	0.6918	3550	1000
Sensitivity_FPR10	50-70	iLISA	0.5906	0.592	0.5236	0.6548	3550	1000
Sensitivity_FPR10	50-70	actifpTM*	0.6562	0.6549	0.6016	0.7031	3550	1000
Sensitivity_FPR10	50-70	ipSAE	0.6168	0.6178	0.5594	0.6737	3550	1000
Sensitivity_FPR10	50-70	ipTM	0.4724	0.4736	0.4165	0.5307	3550	1000
Sensitivity_FPR10	50-70	Confidence	0.4561	0.4594	0.4066	0.513	3550	1000
Sensitivity_FPR10	50-70	ifPAE	0.2257	0.2235	0.1818	0.2676	3550	1000
Sensitivity_FPR10	50-70	pDockQ	0.3963	0.3943	0.3378	0.4488	3550	1000
Sensitivity_FPR10	50-70	pDockQ2	0.5249	0.5234	0.47	0.5786	3550	1000
Sensitivity_FPR10	50-70	ifPAE_d8	0.4619	0.4561	0.398	0.5094	3537	1000
Sensitivity_FPR10	70-100	iLIS	0.7838	0.7824	0.7246	0.8377	1756	1000
Sensitivity_FPR10	70-100	LIS	0.7838	0.7814	0.7194	0.8426	1756	1000
Sensitivity_FPR10	70-100	cLIS	0.7793	0.7787	0.722	0.8341	1756	1000
Sensitivity_FPR10	70-100	iLISA	0.7432	0.7402	0.668	0.8098	1756	1000
Sensitivity_FPR10	70-100	actifpTM*	0.7883	0.7867	0.7285	0.8458	1756	1000
Sensitivity_FPR10	70-100	ipSAE	0.7883	0.7775	0.7129	0.838	1756	1000
Sensitivity_FPR10	70-100	ipTM	0.6886	0.6877	0.6282	0.7512	1756	1000
Sensitivity_FPR10	70-100	Confidence	0.6847	0.6839	0.6188	0.7488	1756	1000
Sensitivity_FPR10	70-100	ifPAE	0.5495	0.5501	0.4803	0.6193	1756	1000
Sensitivity_FPR10	70-100	pDockQ	0.6171	0.6181	0.543	0.6862	1756	1000
Sensitivity_FPR10	70-100	pDockQ2	0.6847	0.6865	0.6184	0.7523	1756	1000
Sensitivity_FPR10	70-100	ifPAE_d8	0.6606	0.6601	0.594	0.7277	1746	1000

### Sheet: Average_5Models
Analysis	Group	Metric	Point_Estimate	Bootstrap_Mean	CI_2.5	CI_97.5	N_Pairs	N_Bootstraps
Spearman_with_Positive_PPI_Label	Total	iLIS	0.4315	0.4319	0.4113	0.4497	6645	1000
Spearman_with_Positive_PPI_Label	Total	LIS	0.423	0.4235	0.4031	0.4405	6645	1000
Spearman_with_Positive_PPI_Label	Total	cLIS	0.4305	0.431	0.4105	0.449	6645	1000
Spearman_with_Positive_PPI_Label	Total	iLISA	0.4212	0.4216	0.4018	0.4398	6645	1000
Spearman_with_Positive_PPI_Label	Total	actifpTM*	0.4138	0.4143	0.3955	0.4311	6645	1000
Spearman_with_Positive_PPI_Label	Total	ipSAE	0.4341	0.4345	0.4137	0.4533	6645	1000
Spearman_with_Positive_PPI_Label	Total	ipTM	0.3682	0.3688	0.3487	0.3889	6645	1000
Spearman_with_Positive_PPI_Label	Total	Confidence	0.347	0.3475	0.3254	0.3687	6645	1000
Spearman_with_Positive_PPI_Label	Total	ifPAE	0.1394	0.139	0.1128	0.1648	6645	1000
Spearman_with_Positive_PPI_Label	Total	pDockQ	0.2775	0.2778	0.2542	0.2984	6645	1000
Spearman_with_Positive_PPI_Label	Total	pDockQ2	0.3514	0.3518	0.3308	0.3719	6645	1000
Spearman_with_Positive_PPI_Label	Total	ifPAE_d8	0.3495	0.3497	0.3286	0.3696	6643	1000
Spearman_with_Positive_PPI_Label	0-50	iLIS	0.3944	0.3955	0.3432	0.4415	1345	1000
Spearman_with_Positive_PPI_Label	0-50	LIS	0.3913	0.3926	0.3413	0.438	1345	1000
Spearman_with_Positive_PPI_Label	0-50	cLIS	0.3925	0.3936	0.3415	0.4401	1345	1000
Spearman_with_Positive_PPI_Label	0-50	iLISA	0.3832	0.3842	0.3323	0.4285	1345	1000
Spearman_with_Positive_PPI_Label	0-50	actifpTM*	0.3846	0.3856	0.3346	0.4345	1345	1000
Spearman_with_Positive_PPI_Label	0-50	ipSAE	0.3959	0.397	0.3432	0.4431	1345	1000
Spearman_with_Positive_PPI_Label	0-50	ipTM	0.2939	0.2949	0.2404	0.3446	1345	1000
Spearman_with_Positive_PPI_Label	0-50	Confidence	0.2845	0.2853	0.2292	0.3376	1345	1000
Spearman_with_Positive_PPI_Label	0-50	ifPAE	0.1474	0.1469	0.0946	0.1995	1345	1000
Spearman_with_Positive_PPI_Label	0-50	pDockQ	0.2969	0.2967	0.2463	0.3493	1345	1000
Spearman_with_Positive_PPI_Label	0-50	pDockQ2	0.3131	0.3134	0.2574	0.364	1345	1000
Spearman_with_Positive_PPI_Label	0-50	ifPAE_d8	0.3042	0.3047	0.2504	0.352	1345	1000
Spearman_with_Positive_PPI_Label	50-70	iLIS	0.4076	0.4081	0.3772	0.4366	3635	1000
Spearman_with_Positive_PPI_Label	50-70	LIS	0.3994	0.3999	0.3703	0.4271	3635	1000
Spearman_with_Positive_PPI_Label	50-70	cLIS	0.4065	0.4071	0.3761	0.4353	3635	1000
Spearman_with_Positive_PPI_Label	50-70	iLISA	0.3946	0.3953	0.3647	0.4242	3635	1000
Spearman_with_Positive_PPI_Label	50-70	actifpTM*	0.3912	0.3918	0.3641	0.4181	3635	1000
Spearman_with_Positive_PPI_Label	50-70	ipSAE	0.4113	0.4119	0.381	0.4402	3635	1000
Spearman_with_Positive_PPI_Label	50-70	ipTM	0.3422	0.3427	0.3117	0.3719	3635	1000
Spearman_with_Positive_PPI_Label	50-70	Confidence	0.3277	0.3281	0.2971	0.3582	3635	1000
Spearman_with_Positive_PPI_Label	50-70	ifPAE	0.1008	0.1003	0.0659	0.1353	3635	1000
Spearman_with_Positive_PPI_Label	50-70	pDockQ	0.2643	0.2647	0.2345	0.2938	3635	1000
Spearman_with_Positive_PPI_Label	50-70	pDockQ2	0.3319	0.3323	0.3002	0.364	3635	1000
Spearman_with_Positive_PPI_Label	50-70	ifPAE_d8	0.325	0.3252	0.2936	0.3558	3633	1000
Spearman_with_Positive_PPI_Label	70-100	iLIS	0.511	0.5103	0.4679	0.554	1665	1000
Spearman_with_Positive_PPI_Label	70-100	LIS	0.4949	0.4944	0.4531	0.5363	1665	1000
Spearman_with_Positive_PPI_Label	70-100	cLIS	0.5102	0.5095	0.467	0.5533	1665	1000
Spearman_with_Positive_PPI_Label	70-100	iLISA	0.5054	0.5046	0.4625	0.5482	1665	1000
Spearman_with_Positive_PPI_Label	70-100	actifpTM*	0.4798	0.4796	0.4399	0.5166	1665	1000
Spearman_with_Positive_PPI_Label	70-100	ipSAE	0.5105	0.5097	0.4654	0.5552	1665	1000
Spearman_with_Positive_PPI_Label	70-100	ipTM	0.4651	0.4652	0.4268	0.5035	1665	1000
Spearman_with_Positive_PPI_Label	70-100	Confidence	0.4514	0.4516	0.4112	0.4916	1665	1000
Spearman_with_Positive_PPI_Label	70-100	ifPAE	0.3001	0.2995	0.2458	0.3514	1665	1000
Spearman_with_Positive_PPI_Label	70-100	pDockQ	0.3318	0.332	0.2794	0.378	1665	1000
Spearman_with_Positive_PPI_Label	70-100	pDockQ2	0.4318	0.4314	0.3882	0.4761	1665	1000
Spearman_with_Positive_PPI_Label	70-100	ifPAE_d8	0.4327	0.4322	0.386	0.4757	1665	1000
ROC_AUC	Total	iLIS	0.8773	0.8777	0.86	0.8931	6645	1000
ROC_AUC	Total	LIS	0.8769	0.8774	0.8589	0.8926	6645	1000
ROC_AUC	Total	cLIS	0.8765	0.8769	0.8592	0.8924	6645	1000
ROC_AUC	Total	iLISA	0.8663	0.8668	0.8489	0.8822	6645	1000
ROC_AUC	Total	actifpTM*	0.8806	0.8811	0.8638	0.8965	6645	1000
ROC_AUC	Total	ipSAE	0.8711	0.8714	0.8536	0.887	6645	1000
ROC_AUC	Total	ipTM	0.8387	0.8392	0.8207	0.8577	6645	1000
ROC_AUC	Total	Confidence	0.8191	0.8197	0.7993	0.8391	6645	1000
ROC_AUC	Total	ifPAE	0.6282	0.6278	0.6038	0.6516	6645	1000
ROC_AUC	Total	pDockQ	0.7552	0.7556	0.7338	0.7744	6645	1000
ROC_AUC	Total	pDockQ2	0.8232	0.8236	0.8042	0.8421	6645	1000
ROC_AUC	Total	ifPAE_d8	0.8214	0.8216	0.8022	0.84	6643	1000
ROC_AUC	0-50	iLIS	0.8613	0.8626	0.8225	0.8987	1345	1000
ROC_AUC	0-50	LIS	0.8619	0.8633	0.824	0.8978	1345	1000
ROC_AUC	0-50	cLIS	0.8596	0.8609	0.8196	0.8969	1345	1000
ROC_AUC	0-50	iLISA	0.8495	0.8506	0.809	0.8869	1345	1000
ROC_AUC	0-50	actifpTM*	0.8613	0.8625	0.8239	0.8984	1345	1000
ROC_AUC	0-50	ipSAE	0.8557	0.8569	0.8146	0.8936	1345	1000
ROC_AUC	0-50	ipTM	0.7761	0.7772	0.7283	0.8215	1345	1000
ROC_AUC	0-50	Confidence	0.7673	0.7682	0.7182	0.8152	1345	1000
ROC_AUC	0-50	ifPAE	0.6385	0.6382	0.5886	0.6874	1345	1000
ROC_AUC	0-50	pDockQ	0.7789	0.779	0.7355	0.8229	1345	1000
ROC_AUC	0-50	pDockQ2	0.7941	0.7946	0.7476	0.836	1345	1000
ROC_AUC	0-50	ifPAE_d8	0.7857	0.7864	0.7406	0.8293	1345	1000
ROC_AUC	50-70	iLIS	0.8671	0.8677	0.8422	0.8894	3635	1000
ROC_AUC	50-70	LIS	0.8663	0.8667	0.8413	0.8884	3635	1000
ROC_AUC	50-70	cLIS	0.8662	0.8667	0.8414	0.8887	3635	1000
ROC_AUC	50-70	iLISA	0.8534	0.8541	0.8278	0.8774	3635	1000
ROC_AUC	50-70	actifpTM*	0.8713	0.8719	0.8479	0.8939	3635	1000
ROC_AUC	50-70	ipSAE	0.8619	0.8624	0.8368	0.8846	3635	1000
ROC_AUC	50-70	ipTM	0.8248	0.8253	0.7955	0.8501	3635	1000
ROC_AUC	50-70	Confidence	0.811	0.8114	0.7826	0.8371	3635	1000
ROC_AUC	50-70	ifPAE	0.5957	0.5952	0.5628	0.6275	3635	1000
ROC_AUC	50-70	pDockQ	0.7509	0.7513	0.7238	0.7775	3635	1000
ROC_AUC	50-70	pDockQ2	0.815	0.8154	0.7869	0.8429	3635	1000
ROC_AUC	50-70	ifPAE_d8	0.8084	0.8087	0.7798	0.8344	3633	1000
ROC_AUC	70-100	iLIS	0.9041	0.9038	0.8738	0.9304	1665	1000
ROC_AUC	70-100	LIS	0.9047	0.9044	0.8748	0.9308	1665	1000
ROC_AUC	70-100	cLIS	0.9035	0.9031	0.873	0.9298	1665	1000
ROC_AUC	70-100	iLISA	0.8978	0.8974	0.8676	0.9242	1665	1000
ROC_AUC	70-100	actifpTM*	0.9098	0.9098	0.8817	0.935	1665	1000
ROC_AUC	70-100	ipSAE	0.8953	0.8948	0.8647	0.9224	1665	1000
ROC_AUC	70-100	ipTM	0.8972	0.8975	0.8688	0.9239	1665	1000
ROC_AUC	70-100	Confidence	0.8856	0.8859	0.8535	0.915	1665	1000
ROC_AUC	70-100	ifPAE	0.7563	0.7559	0.7115	0.8001	1665	1000
ROC_AUC	70-100	pDockQ	0.7834	0.7837	0.7413	0.8205	1665	1000
ROC_AUC	70-100	pDockQ2	0.8688	0.8687	0.8328	0.9008	1665	1000
ROC_AUC	70-100	ifPAE_d8	0.8696	0.8693	0.8339	0.9002	1665	1000
Sensitivity_FPR10	Total	iLIS	0.7378	0.7389	0.7038	0.7704	6645	1000
Sensitivity_FPR10	Total	LIS	0.7364	0.7393	0.7038	0.7717	6645	1000
Sensitivity_FPR10	Total	cLIS	0.731	0.7308	0.6956	0.7622	6645	1000
Sensitivity_FPR10	Total	iLISA	0.6848	0.6868	0.6508	0.7188	6645	1000
Sensitivity_FPR10	Total	actifpTM*	0.7405	0.7404	0.7079	0.7718	6645	1000
Sensitivity_FPR10	Total	ipSAE	0.7079	0.7093	0.6739	0.7432	6645	1000
Sensitivity_FPR10	Total	ipTM	0.6318	0.6326	0.5951	0.6674	6645	1000
Sensitivity_FPR10	Total	Confidence	0.6155	0.6133	0.5761	0.6483	6645	1000
Sensitivity_FPR10	Total	ifPAE	0.3234	0.3226	0.2867	0.3587	6645	1000
Sensitivity_FPR10	Total	pDockQ	0.4742	0.4747	0.4361	0.5109	6645	1000
Sensitivity_FPR10	Total	pDockQ2	0.6182	0.6195	0.5815	0.6576	6645	1000
Sensitivity_FPR10	Total	ifPAE_d8	0.5951	0.5956	0.5598	0.6291	6643	1000
Sensitivity_FPR10	0-50	iLIS	0.6901	0.6906	0.6081	0.7671	1345	1000
Sensitivity_FPR10	0-50	LIS	0.6972	0.6943	0.6127	0.7687	1345	1000
Sensitivity_FPR10	0-50	cLIS	0.6761	0.6851	0.6	0.762	1345	1000
Sensitivity_FPR10	0-50	iLISA	0.6408	0.6421	0.5571	0.719	1345	1000
Sensitivity_FPR10	0-50	actifpTM*	0.6761	0.6801	0.589	0.7557	1345	1000
Sensitivity_FPR10	0-50	ipSAE	0.6549	0.6607	0.5784	0.7383	1345	1000
Sensitivity_FPR10	0-50	ipTM	0.488	0.4952	0.4098	0.5811	1345	1000
Sensitivity_FPR10	0-50	Confidence	0.4905	0.486	0.3928	0.5756	1345	1000
Sensitivity_FPR10	0-50	ifPAE	0.2415	0.2424	0.1719	0.3169	1345	1000
Sensitivity_FPR10	0-50	pDockQ	0.4507	0.456	0.3691	0.5436	1345	1000
Sensitivity_FPR10	0-50	pDockQ2	0.507	0.5128	0.4228	0.5985	1345	1000
Sensitivity_FPR10	0-50	ifPAE_d8	0.4859	0.4948	0.4052	0.5781	1345	1000
Sensitivity_FPR10	50-70	iLIS	0.7173	0.7164	0.6657	0.7643	3635	1000
Sensitivity_FPR10	50-70	LIS	0.7173	0.7146	0.6618	0.7627	3635	1000
Sensitivity_FPR10	50-70	cLIS	0.7093	0.7076	0.6564	0.7568	3635	1000
Sensitivity_FPR10	50-70	iLISA	0.648	0.648	0.5935	0.6968	3635	1000
Sensitivity_FPR10	50-70	actifpTM*	0.7093	0.7125	0.663	0.76	3635	1000
Sensitivity_FPR10	50-70	ipSAE	0.6693	0.672	0.6184	0.7227	3635	1000
Sensitivity_FPR10	50-70	ipTM	0.6053	0.6056	0.5532	0.6561	3635	1000
Sensitivity_FPR10	50-70	Confidence	0.5787	0.5795	0.528	0.6283	3635	1000
Sensitivity_FPR10	50-70	ifPAE	0.256	0.2559	0.2113	0.301	3635	1000
Sensitivity_FPR10	50-70	pDockQ	0.4427	0.441	0.3852	0.4909	3635	1000
Sensitivity_FPR10	50-70	pDockQ2	0.592	0.5981	0.5442	0.6571	3635	1000
Sensitivity_FPR10	50-70	ifPAE_d8	0.5547	0.5546	0.4987	0.6096	3633	1000
Sensitivity_FPR10	70-100	iLIS	0.8082	0.8067	0.7523	0.8598	1665	1000
Sensitivity_FPR10	70-100	LIS	0.8128	0.8113	0.7593	0.8618	1665	1000
Sensitivity_FPR10	70-100	cLIS	0.8037	0.8025	0.7488	0.8546	1665	1000
Sensitivity_FPR10	70-100	iLISA	0.7854	0.786	0.7264	0.8469	1665	1000
Sensitivity_FPR10	70-100	actifpTM*	0.8082	0.8095	0.7573	0.8605	1665	1000
Sensitivity_FPR10	70-100	ipSAE	0.7991	0.7973	0.7429	0.8525	1665	1000
Sensitivity_FPR10	70-100	ipTM	0.7671	0.7683	0.7121	0.8198	1665	1000
Sensitivity_FPR10	70-100	Confidence	0.7489	0.7487	0.6919	0.8023	1665	1000
Sensitivity_FPR10	70-100	ifPAE	0.5995	0.5987	0.5327	0.6652	1665	1000
Sensitivity_FPR10	70-100	pDockQ	0.589	0.5919	0.5169	0.6651	1665	1000
Sensitivity_FPR10	70-100	pDockQ2	0.7626	0.7576	0.6972	0.8139	1665	1000
Sensitivity_FPR10	70-100	ifPAE_d8	0.7397	0.7386	0.6779	0.7972	1665	1000
