## Supplementary Tables for "FlyPredictome: A structural atlas of predicted protein-protein interactions in *Drosophila*": Table_S8_Prediction_Sources.xlsx

### Sheet: Sheet1
Selection source	Predicted (overlaps + isoforms incl.)	Unique gene pairs	% of unique set	Structurally supported (iLIS >= 0.223)	Positive rate
Secreted ligand-receptor (ECD) pairs	926,075	573,127	51.7%	67,457	11.8%
Kinase interactome	273,650	259,217	23.4%	39,310	15.2%
Other targeted / pathway / collaboration sets (incl. phosphatase × TF screen)	206,480	181,014	16.3%	25,373	14.0%
Reported PPIs (FlyBase / BioGRID / MIST)	42,149	39,953	3.6%	6,204	15.5%
Large-scale proteomics (AP-MS / Y2H)	39,813	39,683	3.6%	4,758	12.0%
Subcellular / organelle-targeted sets	17,836	15,449	1.4%	1,677	10.9%
Total heterodimers	1,506,003	1,108,443	100%	144,779	13.1%
Homodimers (self-pairs)	13,818	13,610	–	5,470	40.2%
Note: Table S8 attributes each pair to its selection campaign of record, whereas Table S10 and the source column of Table S9 attribute each pair to a single primary source (grouping the phosphatase × TF screen under Kinase/phosphatase interactome). For pairs nominated by multiple campaigns the two per-source breakdowns therefore differ, though both total 144,779 heterodimers.
