## Supplementary Tables for "FlyPredictome: A structural atlas of predicted protein-protein interactions in *Drosophila*": Table_S10_Source_by_Evidence.xlsx

### Sheet: Sheet1
Primary source (Table S9)	Fly literature	Interolog (DIOPT≥2)	Unreported	Total
Secreted ligand-receptor (ECD)	168	7782	57887	65837
Kinase/phosphatase interactome (incl. phosphatase × TF screen)	288	15321	35965	51574
Other targeted/collaboration/pathway	1155	4517	7022	12694
Reported PPIs (FlyBase/BioGRID/MIST)	8802	0	0	8802
Large-scale proteomics (AP-MS/Y2H)	4777	0	0	4777
Subcellular/organelle-targeted	196	648	251	1095
Total	15386	28268	101125	144779
Note: Table S8 attributes each pair to its selection campaign of record, whereas Table S10 and the source column of Table S9 attribute each pair to a single primary source (grouping the phosphatase × TF screen under Kinase/phosphatase interactome). For pairs nominated by multiple campaigns the two per-source breakdowns therefore differ, though both total 144,779 heterodimers.
