## Supplementary Tables for "FlyPredictome: A structural atlas of predicted protein-protein interactions in *Drosophila*": Table_S15_Evidence_Composition.xlsx

### Sheet: Sheet1
Level	Group	N_Genes	N_Edges	Fly_Only	Both	Interolog_Only	Pct_Fly_Only	Pct_Both	Pct_Interolog_Only
cluster	C1	593	3071	379	379	2313	12.3	12.3	75.3
cluster	C2	585	1819	221	140	1458	12.1	7.7	80.2
cluster	C3	374	971	418	226	327	43	23.3	33.7
cluster	C4	316	880	441	407	32	50.1	46.2	3.6
cluster	C5	272	786	486	258	42	61.8	32.8	5.3
cluster	C6	253	487	325	123	39	66.7	25.3	8
cluster	C7	239	425	297	121	7	69.9	28.5	1.6
cluster	C8	228	387	167	105	115	43.2	27.1	29.7
cluster	C9	215	351	119	181	51	33.9	51.6	14.5
cluster	C10	210	464	150	194	120	32.3	41.8	25.9
cluster	C11	204	293	198	86	9	67.6	29.4	3.1
cluster	C12	193	311	101	118	92	32.5	37.9	29.6
cluster	C13	171	357	172	167	18	48.2	46.8	5
cluster	C14	156	279	101	148	30	36.2	53	10.8
cluster	C15	151	679	80	568	31	11.8	83.7	4.6
cluster	C16	122	283	154	124	5	54.4	43.8	1.8
cluster	C17	121	182	87	94	1	47.8	51.6	0.5
cluster	C18	111	179	78	69	32	43.6	38.5	17.9
cluster	C19	106	162	61	88	13	37.7	54.3	8
cluster	C20	101	164	124	36	4	75.6	22	2.4
cluster	C21	101	181	54	125	2	29.8	69.1	1.1
cluster	C22	91	100	87	13	0	87	13	0
cluster	C23	55	121	36	71	14	29.8	58.7	11.6
cluster	C24	47	111	26	84	1	23.4	75.7	0.9
cluster	C25	46	83	82	1	0	98.8	1.2	0
cluster	C26	44	56	34	19	3	60.7	33.9	5.4
cluster	C27	38	480	4	48	428	0.8	10	89.2
cluster	C28	26	30	14	4	12	46.7	13.3	40
cluster	C29	25	93	7	2	84	7.5	2.2	90.3
cluster	C30	23	213	0	0	213	0	0	100
cluster	C31	7	14	0	14	0	0	100	0
subcluster	C1-1	92	300	8	23	269	2.7	7.7	89.7
subcluster	C1-2	84	181	40	25	116	22.1	13.8	64.1
subcluster	C1-3	71	154	12	27	115	7.8	17.5	74.7
subcluster	C1-4	64	151	34	29	88	22.5	19.2	58.3
subcluster	C1-5	64	116	12	19	85	10.3	16.4	73.3
subcluster	C1-6	62	142	14	16	112	9.9	11.3	78.9
subcluster	C1-7	56	132	35	49	48	26.5	37.1	36.4
subcluster	C1-8	49	136	8	8	120	5.9	5.9	88.2
subcluster	C1-9	20	28	12	13	3	42.9	46.4	10.7
subcluster	C1-10	19	29	17	5	7	58.6	17.2	24.1
subcluster	C1-11	12	16	5	4	7	31.2	25	43.8
subcluster	C2-1	72	205	10	20	175	4.9	9.8	85.4
subcluster	C2-2	72	126	8	3	115	6.3	2.4	91.3
subcluster	C2-3	68	136	9	3	124	6.6	2.2	91.2
subcluster	C2-4	56	88	5	1	82	5.7	1.1	93.2
subcluster	C2-5	52	116	3	1	112	2.6	0.9	96.6
subcluster	C2-6	45	73	16	7	50	21.9	9.6	68.5
subcluster	C2-7	44	83	33	34	16	39.8	41	19.3
subcluster	C2-8	37	48	32	1	15	66.7	2.1	31.2
subcluster	C2-9	37	48	25	20	3	52.1	41.7	6.2
subcluster	C2-10	24	25	9	4	12	36	16	48
subcluster	C2-11	21	29	1	12	16	3.4	41.4	55.2
subcluster	C2-12	20	31	3	0	28	9.7	0	90.3
subcluster	C2-13	19	24	11	1	12	45.8	4.2	50
subcluster	C2-14	18	19	5	3	11	26.3	15.8	57.9
subcluster	C3-1	60	137	17	8	112	12.4	5.8	81.8
subcluster	C3-2	56	90	67	21	2	74.4	23.3	2.2
subcluster	C3-3	56	75	29	16	30	38.7	21.3	40
subcluster	C3-4	50	140	50	63	27	35.7	45	19.3
subcluster	C3-5	36	49	37	8	4	75.5	16.3	8.2
subcluster	C3-6	34	45	44	1	0	97.8	2.2	0
subcluster	C3-7	29	50	13	36	1	26	72	2
subcluster	C3-8	27	27	20	7	0	74.1	25.9	0
subcluster	C3-9	20	34	11	20	3	32.4	58.8	8.8
subcluster	C3-10	6	8	8	0	0	100	0	0
subcluster	C4-1	69	199	58	135	6	29.1	67.8	3
subcluster	C4-2	52	125	109	16	0	87.2	12.8	0
subcluster	C4-3	35	49	16	32	1	32.7	65.3	2
subcluster	C4-4	24	28	12	14	2	42.9	50	7.1
subcluster	C4-5	24	56	20	36	0	35.7	64.3	0
subcluster	C4-6	22	78	4	74	0	5.1	94.9	0
subcluster	C4-7	20	32	14	18	0	43.8	56.2	0
subcluster	C4-8	19	25	8	14	3	32	56	12
subcluster	C4-9	18	20	14	3	3	70	15	15
subcluster	C4-10	13	16	10	6	0	62.5	37.5	0
subcluster	C4-11	8	9	0	2	7	0	22.2	77.8
subcluster	C4-12	6	6	1	4	1	16.7	66.7	16.7
subcluster	C4-13	6	7	0	7	0	0	100	0
subcluster	C5-1	56	109	91	16	2	83.5	14.7	1.8
subcluster	C5-2	56	162	98	59	5	60.5	36.4	3.1
subcluster	C5-3	37	51	38	13	0	74.5	25.5	0
subcluster	C5-4	29	74	13	61	0	17.6	82.4	0
subcluster	C5-5	25	29	23	5	1	79.3	17.2	3.4
subcluster	C5-6	25	32	11	17	4	34.4	53.1	12.5
subcluster	C5-7	21	32	6	9	17	18.8	28.1	53.1
subcluster	C5-8	17	21	7	13	1	33.3	61.9	4.8
subcluster	C5-9	6	11	1	0	10	9.1	0	90.9
subcluster	C6-1	32	60	13	30	17	21.7	50	28.3
subcluster	C6-2	30	46	28	17	1	60.9	37	2.2
subcluster	C6-3	25	26	24	1	1	92.3	3.8	3.8
subcluster	C6-4	24	34	30	4	0	88.2	11.8	0
subcluster	C6-5	23	26	24	0	2	92.3	0	7.7
subcluster	C6-6	23	24	23	1	0	95.8	4.2	0
subcluster	C6-7	22	25	23	2	0	92	8	0
subcluster	C6-8	17	16	15	1	0	93.8	6.2	0
subcluster	C6-9	17	18	11	6	1	61.1	33.3	5.6
subcluster	C6-10	16	32	10	22	0	31.2	68.8	0
subcluster	C6-11	9	8	8	0	0	100	0	0
subcluster	C6-12	9	11	6	5	0	54.5	45.5	0
subcluster	C6-13	6	11	0	11	0	0	100	0
subcluster	C7-1	38	51	32	16	3	62.7	31.4	5.9
subcluster	C7-2	23	34	26	8	0	76.5	23.5	0
subcluster	C7-3	19	19	18	1	0	94.7	5.3	0
subcluster	C7-4	18	43	11	32	0	25.6	74.4	0
subcluster	C7-5	17	18	16	2	0	88.9	11.1	0
subcluster	C7-6	16	24	20	4	0	83.3	16.7	0
subcluster	C7-7	16	23	5	18	0	21.7	78.3	0
subcluster	C7-8	15	18	14	4	0	77.8	22.2	0
subcluster	C7-9	14	16	16	0	0	100	0	0
subcluster	C7-10	14	15	7	8	0	46.7	53.3	0
subcluster	C7-11	14	14	11	3	0	78.6	21.4	0
subcluster	C7-12	13	16	9	5	2	56.2	31.2	12.5
subcluster	C7-13	13	23	23	0	0	100	0	0
subcluster	C7-14	9	10	4	6	0	40	60	0
subcluster	C8-1	47	50	12	6	32	24	12	64
subcluster	C8-2	31	72	15	29	28	20.8	40.3	38.9
subcluster	C8-3	28	33	30	3	0	90.9	9.1	0
subcluster	C8-4	26	27	18	7	2	66.7	25.9	7.4
subcluster	C8-5	22	23	15	6	2	65.2	26.1	8.7
subcluster	C8-6	19	30	6	6	18	20	20	60
subcluster	C8-7	18	17	11	5	1	64.7	29.4	5.9
subcluster	C8-8	14	16	13	3	0	81.2	18.8	0
subcluster	C8-9	12	23	11	12	0	47.8	52.2	0
subcluster	C8-10	11	13	8	5	0	61.5	38.5	0
subcluster	C9-1	50	77	31	41	5	40.3	53.2	6.5
subcluster	C9-2	28	48	14	22	12	29.2	45.8	25
subcluster	C9-3	29	43	11	22	10	25.6	51.2	23.3
subcluster	C9-4	23	32	11	11	10	34.4	34.4	31.2
subcluster	C9-5	17	24	4	19	1	16.7	79.2	4.2
subcluster	C9-6	16	17	10	7	0	58.8	41.2	0
subcluster	C9-7	14	13	4	7	2	30.8	53.8	15.4
subcluster	C9-8	14	27	2	25	0	7.4	92.6	0
subcluster	C9-9	10	9	8	1	0	88.9	11.1	0
subcluster	C9-10	8	7	5	2	0	71.4	28.6	0
subcluster	C9-11	6	6	3	3	0	50	50	0
subcluster	C10-1	41	85	18	45	22	21.2	52.9	25.9
subcluster	C10-2	35	93	13	50	30	14	53.8	32.3
subcluster	C10-3	28	50	16	21	13	32	42	26
subcluster	C10-4	23	23	19	4	0	82.6	17.4	0
subcluster	C10-5	21	22	15	7	0	68.2	31.8	0
subcluster	C10-6	21	32	6	6	20	18.8	18.8	62.5
subcluster	C10-7	17	24	8	14	2	33.3	58.3	8.3
subcluster	C10-8	11	11	11	0	0	100	0	0
subcluster	C10-9	8	7	6	1	0	85.7	14.3	0
subcluster	C10-10	5	5	3	2	0	60	40	0
subcluster	C11-1	26	47	44	3	0	93.6	6.4	0
subcluster	C11-2	20	24	17	7	0	70.8	29.2	0
subcluster	C11-3	20	22	19	3	0	86.4	13.6	0
subcluster	C11-4	17	20	8	11	1	40	55	5
subcluster	C11-5	16	15	14	1	0	93.3	6.7	0
subcluster	C11-6	16	16	15	1	0	93.8	6.2	0
subcluster	C11-7	13	13	12	1	0	92.3	7.7	0
subcluster	C11-8	13	27	3	24	0	11.1	88.9	0
subcluster	C11-9	12	12	8	4	0	66.7	33.3	0
subcluster	C11-10	12	13	8	5	0	61.5	38.5	0
subcluster	C11-11	12	13	6	7	0	46.2	53.8	0
subcluster	C11-12	10	10	3	0	7	30	0	70
subcluster	C11-13	10	16	4	12	0	25	75	0
subcluster	C11-14	7	6	6	0	0	100	0	0
subcluster	C12-1	41	80	10	21	49	12.5	26.2	61.2
subcluster	C12-2	31	33	25	8	0	75.8	24.2	0
subcluster	C12-3	25	29	6	9	14	20.7	31	48.3
subcluster	C12-4	19	36	5	29	2	13.9	80.6	5.6
subcluster	C12-5	14	18	4	14	0	22.2	77.8	0
subcluster	C12-6	12	13	4	0	9	30.8	0	69.2
subcluster	C12-7	12	14	4	10	0	28.6	71.4	0
subcluster	C12-8	11	11	6	5	0	54.5	45.5	0
subcluster	C12-9	9	10	4	6	0	40	60	0
subcluster	C12-10	8	11	10	1	0	90.9	9.1	0
subcluster	C12-11	6	5	1	4	0	20	80	0
subcluster	C12-12	5	4	4	0	0	100	0	0
subcluster	C13-1	39	58	54	4	0	93.1	6.9	0
subcluster	C13-2	39	161	26	132	3	16.1	82	1.9
subcluster	C13-3	17	16	14	2	0	87.5	12.5	0
subcluster	C13-4	17	17	15	2	0	88.2	11.8	0
subcluster	C13-5	14	13	12	0	1	92.3	0	7.7
subcluster	C13-6	11	10	8	1	1	80	10	10
subcluster	C13-7	10	18	1	8	9	5.6	44.4	50
subcluster	C13-8	9	10	3	6	1	30	60	10
subcluster	C13-9	8	8	6	2	0	75	25	0
subcluster	C13-10	7	6	6	0	0	100	0	0
subcluster	C14-1	37	73	30	43	0	41.1	58.9	0
subcluster	C14-2	18	27	14	13	0	51.9	48.1	0
subcluster	C14-3	17	17	8	6	3	47.1	35.3	17.6
subcluster	C14-4	15	18	8	5	5	44.4	27.8	27.8
subcluster	C14-5	13	14	9	4	1	64.3	28.6	7.1
subcluster	C14-6	13	29	2	27	0	6.9	93.1	0
subcluster	C14-7	12	16	3	12	1	18.8	75	6.2
subcluster	C14-8	12	21	2	8	11	9.5	38.1	52.4
subcluster	C14-9	11	10	2	6	2	20	60	20
subcluster	C14-10	8	7	7	0	0	100	0	0
subcluster	C15-1	32	79	9	55	15	11.4	69.6	19
subcluster	C15-2	30	105	3	102	0	2.9	97.1	0
subcluster	C15-3	29	78	9	69	0	11.5	88.5	0
subcluster	C15-4	28	40	15	25	0	37.5	62.5	0
subcluster	C15-5	21	39	5	31	3	12.8	79.5	7.7
subcluster	C15-6	11	14	12	1	1	85.7	7.1	7.1
subcluster	C16-1	22	33	13	20	0	39.4	60.6	0
subcluster	C16-2	19	25	16	8	1	64	32	4
subcluster	C16-3	17	27	7	16	4	25.9	59.3	14.8
subcluster	C16-4	15	37	15	22	0	40.5	59.5	0
subcluster	C16-5	12	16	11	5	0	68.8	31.2	0
subcluster	C16-6	12	11	10	1	0	90.9	9.1	0
subcluster	C16-7	11	10	8	2	0	80	20	0
subcluster	C16-8	9	12	9	3	0	75	25	0
subcluster	C16-9	5	6	1	5	0	16.7	83.3	0
subcluster	C17-1	18	27	6	20	1	22.2	74.1	3.7
subcluster	C17-2	20	26	12	14	0	46.2	53.8	0
subcluster	C17-3	23	31	21	10	0	67.7	32.3	0
subcluster	C17-4	13	15	9	6	0	60	40	0
subcluster	C17-5	11	11	8	3	0	72.7	27.3	0
subcluster	C17-6	9	8	6	2	0	75	25	0
subcluster	C17-7	9	21	1	20	0	4.8	95.2	0
subcluster	C17-8	8	8	3	5	0	37.5	62.5	0
subcluster	C17-9	5	4	4	0	0	100	0	0
subcluster	C17-10	5	5	5	0	0	100	0	0
subcluster	C18-1	20	25	16	9	0	64	36	0
subcluster	C18-2	16	28	6	22	0	21.4	78.6	0
subcluster	C18-3	15	16	11	3	2	68.8	18.8	12.5
subcluster	C18-4	14	28	3	2	23	10.7	7.1	82.1
subcluster	C18-5	13	14	14	0	0	100	0	0
subcluster	C18-6	11	22	4	15	3	18.2	68.2	13.6
subcluster	C18-7	10	19	2	15	2	10.5	78.9	10.5
subcluster	C18-8	7	6	5	1	0	83.3	16.7	0
subcluster	C18-9	5	4	4	0	0	100	0	0
subcluster	C19-1	36	56	33	22	1	58.9	39.3	1.8
subcluster	C19-2	14	17	6	11	0	35.3	64.7	0
subcluster	C19-3	14	25	1	13	11	4	52	44
subcluster	C19-4	13	15	5	10	0	33.3	66.7	0
subcluster	C19-5	12	14	2	11	1	14.3	78.6	7.1
subcluster	C19-6	9	12	3	9	0	25	75	0
subcluster	C19-7	8	7	5	2	0	71.4	28.6	0
subcluster	C20-1	22	39	38	1	0	97.4	2.6	0
subcluster	C20-2	15	14	13	1	0	92.9	7.1	0
subcluster	C20-3	12	25	0	25	0	0	100	0
subcluster	C20-4	12	13	13	0	0	100	0	0
subcluster	C20-5	12	12	12	0	0	100	0	0
subcluster	C20-6	11	11	11	0	0	100	0	0
subcluster	C20-7	10	13	1	8	4	7.7	61.5	30.8
subcluster	C20-8	7	6	6	0	0	100	0	0
subcluster	C21-1	20	32	6	26	0	18.8	81.2	0
subcluster	C21-2	18	17	15	2	0	88.2	11.8	0
subcluster	C21-3	14	31	1	30	0	3.2	96.8	0
subcluster	C21-4	11	21	2	19	0	9.5	90.5	0
subcluster	C21-5	9	13	13	0	0	100	0	0
subcluster	C21-6	9	31	0	31	0	0	100	0
subcluster	C21-7	8	7	4	1	2	57.1	14.3	28.6
subcluster	C21-8	7	6	4	2	0	66.7	33.3	0
subcluster	C21-9	5	4	3	1	0	75	25	0
subcluster	C22-1	18	19	14	5	0	73.7	26.3	0
subcluster	C22-2	13	12	10	2	0	83.3	16.7	0
subcluster	C22-3	12	11	9	2	0	81.8	18.2	0
subcluster	C22-4	16	17	14	3	0	82.4	17.6	0
subcluster	C22-5	10	10	10	0	0	100	0	0
subcluster	C22-6	8	7	7	0	0	100	0	0
subcluster	C22-7	7	9	9	0	0	100	0	0
subcluster	C22-8	7	6	6	0	0	100	0	0
subcluster	C23-1	15	34	3	31	0	8.8	91.2	0
subcluster	C23-2	11	14	12	2	0	85.7	14.3	0
subcluster	C23-3	8	15	4	11	0	26.7	73.3	0
subcluster	C23-4	8	10	5	5	0	50	50	0
subcluster	C23-5	7	15	0	2	13	0	13.3	86.7
subcluster	C23-6	6	5	3	1	1	60	20	20
subcluster	C24-1	17	41	10	31	0	24.4	75.6	0
subcluster	C24-2	12	17	4	13	0	23.5	76.5	0
subcluster	C24-3	18	30	4	25	1	13.3	83.3	3.3
subcluster	C25-1	21	32	32	0	0	100	0	0
subcluster	C25-2	10	22	22	0	0	100	0	0
subcluster	C25-3	8	7	7	0	0	100	0	0
subcluster	C25-4	7	8	7	1	0	87.5	12.5	0
subcluster	C26-1	8	9	3	6	0	33.3	66.7	0
subcluster	C26-2	8	7	7	0	0	100	0	0
subcluster	C26-3	8	14	3	8	3	21.4	57.1	21.4
subcluster	C26-4	7	7	6	1	0	85.7	14.3	0
subcluster	C26-5	7	7	6	1	0	85.7	14.3	0
subcluster	C26-6	6	5	4	1	0	80	20	0
subcluster	C27-1	17	132	0	26	106	0	19.7	80.3
subcluster	C27-2	16	103	1	13	89	1	12.6	86.4
subcluster	C27-3	5	4	3	0	1	75	0	25
subcluster	C28-1	7	9	0	1	8	0	11.1	88.9
subcluster	C28-2	7	6	6	0	0	100	0	0
subcluster	C28-3	7	8	2	3	3	25	37.5	37.5
subcluster	C28-4	5	4	4	0	0	100	0	0
subcluster	C29-1	16	83	1	0	82	1.2	0	98.8
subcluster	C29-2	9	8	6	2	0	75	25	0
subcluster	C30-1	23	213	0	0	213	0	0	100
subcluster	C31-1	7	14	0	14	0	0	100	0
subsubcluster	C1-1-1	28	67	2	4	61	3	6	91
subsubcluster	C1-1-2	20	32	2	2	28	6.2	6.2	87.5
subsubcluster	C1-1-3	17	35	2	5	28	5.7	14.3	80
subsubcluster	C1-1-4	15	23	1	5	17	4.3	21.7	73.9
subsubcluster	C1-1-5	12	14	0	2	12	0	14.3	85.7
subsubcluster	C1-2-1	27	48	2	8	38	4.2	16.7	79.2
subsubcluster	C1-2-2	15	18	9	1	8	50	5.6	44.4
subsubcluster	C1-2-3	12	13	4	3	6	30.8	23.1	46.2
subsubcluster	C1-2-4	11	12	2	0	10	16.7	0	83.3
subsubcluster	C1-2-5	10	10	5	3	2	50	30	20
subsubcluster	C1-2-6	9	9	4	4	1	44.4	44.4	11.1
subsubcluster	C1-3-1	16	20	7	4	9	35	20	45
subsubcluster	C1-3-2	13	28	0	5	23	0	17.9	82.1
subsubcluster	C1-3-3	11	14	1	1	12	7.1	7.1	85.7
subsubcluster	C1-3-4	8	8	1	0	7	12.5	0	87.5
subsubcluster	C1-3-5	7	7	0	3	4	0	42.9	57.1
subsubcluster	C1-3-6	6	7	0	0	7	0	0	100
subsubcluster	C1-3-7	5	4	1	2	1	25	50	25
subsubcluster	C1-3-8	5	5	0	3	2	0	60	40
subsubcluster	C1-4-1	17	33	3	4	26	9.1	12.1	78.8
subsubcluster	C1-4-2	14	21	12	6	3	57.1	28.6	14.3
subsubcluster	C1-4-3	14	19	8	5	6	42.1	26.3	31.6
subsubcluster	C1-4-4	12	16	2	1	13	12.5	6.2	81.2
subsubcluster	C1-4-5	7	6	0	3	3	0	50	50
subsubcluster	C1-5-1	17	22	2	4	16	9.1	18.2	72.7
subsubcluster	C1-5-2	14	18	1	1	16	5.6	5.6	88.9
subsubcluster	C1-5-3	13	18	0	2	16	0	11.1	88.9
subsubcluster	C1-5-4	10	11	6	0	5	54.5	0	45.5
subsubcluster	C1-5-5	10	12	2	4	6	16.7	33.3	50
subsubcluster	C1-6-1	35	72	8	14	50	11.1	19.4	69.4
subsubcluster	C1-6-2	14	21	1	0	20	4.8	0	95.2
subsubcluster	C1-6-3	8	9	2	0	7	22.2	0	77.8
subsubcluster	C1-6-4	5	5	1	2	2	20	40	40
subsubcluster	C1-7-1	17	30	4	2	24	13.3	6.7	80
subsubcluster	C1-7-2	17	54	13	32	9	24.1	59.3	16.7
subsubcluster	C1-7-3	13	12	4	4	4	33.3	33.3	33.3
subsubcluster	C1-7-4	9	8	7	1	0	87.5	12.5	0
subsubcluster	C1-8-1	14	30	1	0	29	3.3	0	96.7
subsubcluster	C1-8-2	12	20	2	3	15	10	15	75
subsubcluster	C1-8-3	9	9	3	3	3	33.3	33.3	33.3
subsubcluster	C1-8-4	8	13	0	0	13	0	0	100
subsubcluster	C1-8-5	6	8	1	0	7	12.5	0	87.5
subsubcluster	C1-9-1	8	7	3	4	0	42.9	57.1	0
subsubcluster	C1-9-2	6	6	3	1	2	50	16.7	33.3
subsubcluster	C1-9-3	6	6	4	2	0	66.7	33.3	0
subsubcluster	C1-10-1	8	10	1	3	6	10	30	60
subsubcluster	C1-10-2	6	9	9	0	0	100	0	0
subsubcluster	C1-10-3	5	4	4	0	0	100	0	0
subsubcluster	C2-1-1	22	32	3	0	29	9.4	0	90.6
subsubcluster	C2-1-2	21	46	0	0	46	0	0	100
subsubcluster	C2-1-3	15	36	5	20	11	13.9	55.6	30.6
subsubcluster	C2-1-4	14	19	1	0	18	5.3	0	94.7
subsubcluster	C2-2-1	17	23	0	1	22	0	4.3	95.7
subsubcluster	C2-2-2	14	18	3	2	13	16.7	11.1	72.2
subsubcluster	C2-2-3	11	12	0	0	12	0	0	100
subsubcluster	C2-2-4	10	12	0	0	12	0	0	100
subsubcluster	C2-2-5	10	9	3	0	6	33.3	0	66.7
subsubcluster	C2-2-6	10	10	1	0	9	10	0	90
subsubcluster	C2-3-1	18	28	0	0	28	0	0	100
subsubcluster	C2-3-2	13	14	2	0	12	14.3	0	85.7
subsubcluster	C2-3-3	12	16	0	0	16	0	0	100
subsubcluster	C2-3-4	12	12	0	2	10	0	16.7	83.3
subsubcluster	C2-3-5	8	9	0	0	9	0	0	100
subsubcluster	C2-3-6	5	6	6	0	0	100	0	0
subsubcluster	C2-4-1	11	12	1	0	11	8.3	0	91.7
subsubcluster	C2-4-2	15	16	2	0	14	12.5	0	87.5
subsubcluster	C2-4-3	10	12	0	1	11	0	8.3	91.7
subsubcluster	C2-4-4	10	11	2	0	9	18.2	0	81.8
subsubcluster	C2-4-5	10	10	0	0	10	0	0	100
subsubcluster	C2-5-1	15	30	0	0	30	0	0	100
subsubcluster	C2-5-2	11	15	0	0	15	0	0	100
subsubcluster	C2-5-3	11	11	2	0	9	18.2	0	81.8
subsubcluster	C2-5-4	9	10	0	1	9	0	10	90
subsubcluster	C2-5-5	6	5	0	0	5	0	0	100
subsubcluster	C2-6-1	15	21	6	5	10	28.6	23.8	47.6
subsubcluster	C2-6-2	12	15	1	2	12	6.7	13.3	80
subsubcluster	C2-6-3	11	12	5	0	7	41.7	0	58.3
subsubcluster	C2-6-4	7	6	1	0	5	16.7	0	83.3
subsubcluster	C2-7-1	11	18	6	7	5	33.3	38.9	27.8
subsubcluster	C2-7-2	10	16	4	8	4	25	50	25
subsubcluster	C2-7-3	10	12	10	2	0	83.3	16.7	0
subsubcluster	C2-7-4	7	7	2	4	1	28.6	57.1	14.3
subsubcluster	C2-7-5	6	6	0	5	1	0	83.3	16.7
subsubcluster	C2-8-1	15	14	4	1	9	28.6	7.1	64.3
subsubcluster	C2-8-2	9	12	12	0	0	100	0	0
subsubcluster	C2-8-3	7	9	9	0	0	100	0	0
subsubcluster	C2-8-4	6	5	2	0	3	40	0	60
subsubcluster	C2-9-1	14	17	7	9	1	41.2	52.9	5.9
subsubcluster	C2-9-2	7	7	1	4	2	14.3	57.1	28.6
subsubcluster	C2-9-3	6	5	4	1	0	80	20	0
subsubcluster	C2-9-4	5	4	3	1	0	75	25	0
subsubcluster	C2-9-5	5	4	2	2	0	50	50	0
subsubcluster	C2-10-1	12	13	4	2	7	30.8	15.4	53.8
subsubcluster	C2-10-2	6	5	0	1	4	0	20	80
subsubcluster	C2-10-3	6	5	4	1	0	80	20	0
subsubcluster	C2-11-1	8	8	1	1	6	12.5	12.5	75
subsubcluster	C2-11-2	7	9	0	9	0	0	100	0
subsubcluster	C2-11-3	6	7	0	0	7	0	0	100
subsubcluster	C2-12-1	6	7	0	0	7	0	0	100
subsubcluster	C2-12-2	5	4	2	0	2	50	0	50
subsubcluster	C2-12-3	9	14	1	0	13	7.1	0	92.9
subsubcluster	C2-13-1	7	11	11	0	0	100	0	0
subsubcluster	C2-13-2	12	11	0	1	10	0	9.1	90.9
subsubcluster	C3-1-1	17	26	1	4	21	3.8	15.4	80.8
subsubcluster	C3-1-2	22	33	4	3	26	12.1	9.1	78.8
subsubcluster	C3-1-3	11	11	5	0	6	45.5	0	54.5
subsubcluster	C3-1-4	10	16	4	1	11	25	6.2	68.8
subsubcluster	C3-2-1	10	11	9	2	0	81.8	18.2	0
subsubcluster	C3-2-2	9	11	5	6	0	45.5	54.5	0
subsubcluster	C3-2-3	9	9	9	0	0	100	0	0
subsubcluster	C3-2-4	9	10	7	1	2	70	10	20
subsubcluster	C3-2-5	7	6	6	0	0	100	0	0
subsubcluster	C3-2-6	6	5	5	0	0	100	0	0
subsubcluster	C3-2-7	6	5	4	1	0	80	20	0
subsubcluster	C3-3-1	25	25	13	4	8	52	16	32
subsubcluster	C3-3-2	11	16	1	1	14	6.2	6.2	87.5
subsubcluster	C3-3-3	10	10	9	1	0	90	10	0
subsubcluster	C3-3-4	5	5	0	5	0	0	100	0
subsubcluster	C3-3-5	5	4	3	1	0	75	25	0
subsubcluster	C3-4-1	25	44	18	16	10	40.9	36.4	22.7
subsubcluster	C3-4-2	13	15	8	6	1	53.3	40	6.7
subsubcluster	C3-4-3	12	14	4	7	3	28.6	50	21.4
subsubcluster	C3-5-1	10	11	9	2	0	81.8	18.2	0
subsubcluster	C3-5-2	8	7	5	1	1	71.4	14.3	14.3
subsubcluster	C3-5-3	8	9	7	2	0	77.8	22.2	0
subsubcluster	C3-5-4	5	5	3	0	2	60	0	40
subsubcluster	C3-5-5	5	5	5	0	0	100	0	0
subsubcluster	C3-6-1	8	7	6	1	0	85.7	14.3	0
subsubcluster	C3-6-2	8	12	12	0	0	100	0	0
subsubcluster	C3-6-3	7	6	6	0	0	100	0	0
subsubcluster	C3-6-4	6	5	5	0	0	100	0	0
subsubcluster	C3-6-5	5	4	4	0	0	100	0	0
subsubcluster	C3-7-1	11	23	2	21	0	8.7	91.3	0
subsubcluster	C3-7-2	8	9	2	7	0	22.2	77.8	0
subsubcluster	C3-7-3	5	4	3	1	0	75	25	0
subsubcluster	C3-7-4	5	4	4	0	0	100	0	0
subsubcluster	C3-8-1	7	6	5	1	0	83.3	16.7	0
subsubcluster	C3-8-2	10	9	9	0	0	100	0	0
subsubcluster	C3-8-3	5	4	3	1	0	75	25	0
subsubcluster	C3-8-4	5	5	0	5	0	0	100	0
subsubcluster	C3-9-1	14	26	5	20	1	19.2	76.9	3.8
subsubcluster	C3-9-2	6	5	4	0	1	80	0	20
subsubcluster	C4-1-1	16	31	10	21	0	32.3	67.7	0
subsubcluster	C4-1-2	15	20	18	2	0	90	10	0
subsubcluster	C4-1-3	14	24	5	19	0	20.8	79.2	0
subsubcluster	C4-1-4	14	27	4	23	0	14.8	85.2	0
subsubcluster	C4-1-5	10	15	2	7	6	13.3	46.7	40
subsubcluster	C4-2-1	16	20	13	7	0	65	35	0
subsubcluster	C4-2-2	10	10	8	2	0	80	20	0
subsubcluster	C4-2-3	10	17	15	2	0	88.2	11.8	0
subsubcluster	C4-2-4	8	11	10	1	0	90.9	9.1	0
subsubcluster	C4-2-5	8	10	10	0	0	100	0	0
subsubcluster	C4-3-1	9	11	0	11	0	0	100	0
subsubcluster	C4-3-2	7	9	1	8	0	11.1	88.9	0
subsubcluster	C4-3-3	7	6	3	2	1	50	33.3	16.7
subsubcluster	C4-3-4	7	8	1	7	0	12.5	87.5	0
subsubcluster	C4-3-5	5	5	4	1	0	80	20	0
subsubcluster	C4-4-1	10	10	1	7	2	10	70	20
subsubcluster	C4-4-2	9	11	8	3	0	72.7	27.3	0
subsubcluster	C4-4-3	5	4	1	3	0	25	75	0
subsubcluster	C4-5-1	14	36	9	27	0	25	75	0
subsubcluster	C4-5-2	5	4	4	0	0	100	0	0
subsubcluster	C4-5-3	5	5	4	1	0	80	20	0
subsubcluster	C4-6-1	10	26	2	24	0	7.7	92.3	0
subsubcluster	C4-6-2	12	34	2	32	0	5.9	94.1	0
subsubcluster	C4-9-1	13	13	10	3	0	76.9	23.1	0
subsubcluster	C4-9-2	5	4	2	0	2	50	0	50
subsubcluster	C4-10-1	8	10	6	4	0	60	40	0
subsubcluster	C4-10-2	5	5	3	2	0	60	40	0
subsubcluster	C5-1-1	13	15	12	3	0	80	20	0
subsubcluster	C5-1-2	11	13	11	2	0	84.6	15.4	0
subsubcluster	C5-1-3	11	12	11	0	1	91.7	0	8.3
subsubcluster	C5-1-4	11	13	11	2	0	84.6	15.4	0
subsubcluster	C5-1-5	10	12	10	2	0	83.3	16.7	0
subsubcluster	C5-2-1	12	21	18	3	0	85.7	14.3	0
subsubcluster	C5-2-2	9	13	5	7	1	38.5	53.8	7.7
subsubcluster	C5-2-3	8	11	8	3	0	72.7	27.3	0
subsubcluster	C5-2-4	7	9	4	3	2	44.4	33.3	22.2
subsubcluster	C5-2-5	7	9	5	4	0	55.6	44.4	0
subsubcluster	C5-2-6	7	7	1	5	1	14.3	71.4	14.3
subsubcluster	C5-2-7	6	7	6	0	1	85.7	0	14.3
subsubcluster	C5-3-1	19	22	19	3	0	86.4	13.6	0
subsubcluster	C5-3-2	9	11	3	8	0	27.3	72.7	0
subsubcluster	C5-3-3	9	10	9	1	0	90	10	0
subsubcluster	C5-4-1	11	20	1	19	0	5	95	0
subsubcluster	C5-4-2	10	20	0	20	0	0	100	0
subsubcluster	C5-4-3	8	8	6	2	0	75	25	0
subsubcluster	C5-5-1	14	15	13	2	0	86.7	13.3	0
subsubcluster	C5-5-2	6	5	2	2	1	40	40	20
subsubcluster	C5-5-3	5	4	4	0	0	100	0	0
subsubcluster	C5-6-1	15	19	3	12	4	15.8	63.2	21.1
subsubcluster	C5-6-2	5	4	2	2	0	50	50	0
subsubcluster	C5-6-3	5	4	4	0	0	100	0	0
subsubcluster	C5-7-1	10	10	5	5	0	50	50	0
subsubcluster	C5-7-2	11	21	0	4	17	0	19	81
subsubcluster	C5-8-1	5	4	3	1	0	75	25	0
subsubcluster	C5-8-2	12	14	3	10	1	21.4	71.4	7.1
subsubcluster	C6-1-1	9	9	4	1	4	44.4	11.1	44.4
subsubcluster	C6-1-2	9	11	6	4	1	54.5	36.4	9.1
subsubcluster	C6-1-3	8	9	0	5	4	0	55.6	44.4
subsubcluster	C6-1-4	6	8	1	4	3	12.5	50	37.5
subsubcluster	C6-2-1	13	16	15	1	0	93.8	6.2	0
subsubcluster	C6-2-2	11	15	7	7	1	46.7	46.7	6.7
subsubcluster	C6-2-3	6	5	4	1	0	80	20	0
subsubcluster	C6-3-1	14	13	12	1	0	92.3	7.7	0
subsubcluster	C6-3-2	6	5	5	0	0	100	0	0
subsubcluster	C6-3-3	5	4	3	0	1	75	0	25
subsubcluster	C6-4-1	10	11	11	0	0	100	0	0
subsubcluster	C6-4-2	9	10	6	4	0	60	40	0
subsubcluster	C6-4-3	5	4	4	0	0	100	0	0
subsubcluster	C6-5-1	10	10	10	0	0	100	0	0
subsubcluster	C6-5-2	7	7	5	0	2	71.4	0	28.6
subsubcluster	C6-5-3	6	5	5	0	0	100	0	0
subsubcluster	C6-6-1	7	6	6	0	0	100	0	0
subsubcluster	C6-6-2	6	6	6	0	0	100	0	0
subsubcluster	C6-6-3	5	4	4	0	0	100	0	0
subsubcluster	C6-6-4	5	4	3	1	0	75	25	0
subsubcluster	C6-7-1	5	4	4	0	0	100	0	0
subsubcluster	C6-7-2	17	19	17	2	0	89.5	10.5	0
subsubcluster	C6-8-1	6	5	5	0	0	100	0	0
subsubcluster	C6-8-2	11	10	9	1	0	90	10	0
subsubcluster	C6-9-1	7	8	4	3	1	50	37.5	12.5
subsubcluster	C6-9-2	5	4	1	3	0	25	75	0
subsubcluster	C6-9-3	5	4	4	0	0	100	0	0
subsubcluster	C6-10-1	6	7	6	1	0	85.7	14.3	0
subsubcluster	C6-10-2	5	9	0	9	0	0	100	0
subsubcluster	C6-10-3	5	5	2	3	0	40	60	0
subsubcluster	C7-1-1	10	13	1	11	1	7.7	84.6	7.7
subsubcluster	C7-1-2	9	9	8	1	0	88.9	11.1	0
subsubcluster	C7-1-3	8	8	7	1	0	87.5	12.5	0
subsubcluster	C7-1-4	6	5	3	1	1	60	20	20
subsubcluster	C7-1-5	5	4	4	0	0	100	0	0
subsubcluster	C7-2-1	11	15	9	6	0	60	40	0
subsubcluster	C7-2-2	7	8	8	0	0	100	0	0
subsubcluster	C7-2-3	5	4	4	0	0	100	0	0
subsubcluster	C7-3-1	8	8	7	1	0	87.5	12.5	0
subsubcluster	C7-3-2	6	5	5	0	0	100	0	0
subsubcluster	C7-3-3	5	4	4	0	0	100	0	0
subsubcluster	C7-4-1	10	18	10	8	0	55.6	44.4	0
subsubcluster	C7-4-2	8	21	0	21	0	0	100	0
subsubcluster	C7-7-1	6	7	1	6	0	14.3	85.7	0
subsubcluster	C7-7-2	10	13	4	9	0	30.8	69.2	0
subsubcluster	C7-9-1	5	4	4	0	0	100	0	0
subsubcluster	C7-9-2	9	11	11	0	0	100	0	0
subsubcluster	C7-10-1	9	10	2	8	0	20	80	0
subsubcluster	C7-10-2	5	4	4	0	0	100	0	0
subsubcluster	C7-12-1	8	8	8	0	0	100	0	0
subsubcluster	C7-12-2	5	6	0	4	2	0	66.7	33.3
subsubcluster	C8-1-1	41	42	10	3	29	23.8	7.1	69
subsubcluster	C8-1-2	6	5	2	3	0	40	60	0
subsubcluster	C8-2-1	17	34	11	9	14	32.4	26.5	41.2
subsubcluster	C8-2-2	7	6	1	2	3	16.7	33.3	50
subsubcluster	C8-2-3	7	9	1	8	0	11.1	88.9	0
subsubcluster	C8-3-1	14	14	13	1	0	92.9	7.1	0
subsubcluster	C8-3-2	6	5	5	0	0	100	0	0
subsubcluster	C8-3-3	8	10	8	2	0	80	20	0
subsubcluster	C8-4-1	12	12	10	2	0	83.3	16.7	0
subsubcluster	C8-4-2	14	13	6	5	2	46.2	38.5	15.4
subsubcluster	C8-5-1	12	12	8	4	0	66.7	33.3	0
subsubcluster	C8-5-2	5	4	1	1	2	25	25	50
subsubcluster	C8-5-3	5	4	3	1	0	75	25	0
subsubcluster	C8-6-1	10	19	4	5	10	21.1	26.3	52.6
subsubcluster	C8-6-2	9	9	0	1	8	0	11.1	88.9
subsubcluster	C9-1-1	26	34	17	17	0	50	50	0
subsubcluster	C9-1-2	9	11	3	6	2	27.3	54.5	18.2
subsubcluster	C9-1-3	9	10	1	6	3	10	60	30
subsubcluster	C9-1-4	6	6	6	0	0	100	0	0
subsubcluster	C9-2-1	10	14	7	7	0	50	50	0
subsubcluster	C9-2-2	10	20	1	10	9	5	50	45
subsubcluster	C9-2-3	8	7	3	4	0	42.9	57.1	0
subsubcluster	C9-3-1	12	11	7	4	0	63.6	36.4	0
subsubcluster	C9-3-2	11	18	2	10	6	11.1	55.6	33.3
subsubcluster	C9-3-3	6	5	1	3	1	20	60	20
subsubcluster	C9-4-1	11	13	3	5	5	23.1	38.5	38.5
subsubcluster	C9-4-2	6	6	4	2	0	66.7	33.3	0
subsubcluster	C9-4-3	6	5	3	0	2	60	0	40
subsubcluster	C9-5-1	12	16	3	13	0	18.8	81.2	0
subsubcluster	C9-5-2	5	4	1	2	1	25	50	25
subsubcluster	C10-1-1	10	15	4	11	0	26.7	73.3	0
subsubcluster	C10-1-2	10	16	6	10	0	37.5	62.5	0
subsubcluster	C10-1-3	15	22	0	11	11	0	50	50
subsubcluster	C10-1-4	6	5	3	2	0	60	40	0
subsubcluster	C10-2-1	13	22	4	9	9	18.2	40.9	40.9
subsubcluster	C10-2-2	9	12	3	8	1	25	66.7	8.3
subsubcluster	C10-2-3	8	7	2	3	2	28.6	42.9	28.6
subsubcluster	C10-2-4	5	6	0	2	4	0	33.3	66.7
subsubcluster	C10-3-1	12	20	5	7	8	25	35	40
subsubcluster	C10-3-2	8	7	5	1	1	71.4	14.3	14.3
subsubcluster	C10-3-3	8	11	4	7	0	36.4	63.6	0
subsubcluster	C10-4-1	13	12	9	3	0	75	25	0
subsubcluster	C10-4-2	5	4	3	1	0	75	25	0
subsubcluster	C10-4-3	5	4	4	0	0	100	0	0
subsubcluster	C10-5-1	13	13	6	7	0	46.2	53.8	0
subsubcluster	C10-5-2	8	7	7	0	0	100	0	0
subsubcluster	C10-6-1	10	14	0	2	12	0	14.3	85.7
subsubcluster	C10-6-2	6	6	2	2	2	33.3	33.3	33.3
subsubcluster	C10-6-3	5	4	4	0	0	100	0	0
subsubcluster	C10-7-1	6	5	5	0	0	100	0	0
subsubcluster	C10-7-2	6	10	0	8	2	0	80	20
subsubcluster	C10-7-3	5	5	2	3	0	40	60	0
subsubcluster	C11-1-1	8	11	11	0	0	100	0	0
subsubcluster	C11-1-2	6	8	8	0	0	100	0	0
subsubcluster	C11-1-3	6	7	6	1	0	85.7	14.3	0
subsubcluster	C11-1-4	6	8	7	1	0	87.5	12.5	0
subsubcluster	C11-2-1	6	5	4	1	0	80	20	0
subsubcluster	C11-2-2	9	9	6	3	0	66.7	33.3	0
subsubcluster	C11-2-3	5	4	3	1	0	75	25	0
subsubcluster	C11-3-1	14	13	12	1	0	92.3	7.7	0
subsubcluster	C11-3-2	6	5	4	1	0	80	20	0
subsubcluster	C11-4-1	7	8	1	7	0	12.5	87.5	0
subsubcluster	C11-4-2	10	10	6	3	1	60	30	10
subsubcluster	C11-6-1	7	7	7	0	0	100	0	0
subsubcluster	C11-6-2	9	8	7	1	0	87.5	12.5	0
subsubcluster	C11-13-1	5	5	2	3	0	40	60	0
subsubcluster	C11-13-2	5	9	0	9	0	0	100	0
subsubcluster	C12-1-1	23	24	6	6	12	25	25	50
subsubcluster	C12-1-2	10	21	2	7	12	9.5	33.3	57.1
subsubcluster	C12-1-3	8	13	0	3	10	0	23.1	76.9
subsubcluster	C12-2-1	21	20	17	3	0	85	15	0
subsubcluster	C12-2-2	10	10	7	3	0	70	30	0
subsubcluster	C12-3-1	18	20	3	7	10	15	35	50
subsubcluster	C12-3-2	7	6	3	2	1	50	33.3	16.7
subsubcluster	C12-4-1	8	17	0	17	0	0	100	0
subsubcluster	C12-4-2	6	8	0	6	2	0	75	25
subsubcluster	C12-4-3	5	4	4	0	0	100	0	0
subsubcluster	C12-5-1	5	4	2	2	0	50	50	0
subsubcluster	C12-5-2	9	13	2	11	0	15.4	84.6	0
subsubcluster	C13-1-1	11	12	12	0	0	100	0	0
subsubcluster	C13-1-2	9	12	12	0	0	100	0	0
subsubcluster	C13-1-3	7	6	5	1	0	83.3	16.7	0
subsubcluster	C13-1-4	6	6	6	0	0	100	0	0
subsubcluster	C13-1-5	6	6	6	0	0	100	0	0
subsubcluster	C13-2-1	11	24	2	22	0	8.3	91.7	0
subsubcluster	C13-2-2	10	18	5	12	1	27.8	66.7	5.6
subsubcluster	C13-2-3	9	12	1	9	2	8.3	75	16.7
subsubcluster	C13-2-4	9	18	7	11	0	38.9	61.1	0
subsubcluster	C14-1-1	12	20	7	13	0	35	65	0
subsubcluster	C14-1-2	17	30	11	19	0	36.7	63.3	0
subsubcluster	C14-1-3	8	7	5	2	0	71.4	28.6	0
subsubcluster	C14-2-1	13	21	11	10	0	52.4	47.6	0
subsubcluster	C14-2-2	5	4	3	1	0	75	25	0
subsubcluster	C14-3-1	12	12	4	5	3	33.3	41.7	25
subsubcluster	C14-3-2	5	4	4	0	0	100	0	0
subsubcluster	C14-4-1	5	4	4	0	0	100	0	0
subsubcluster	C14-4-2	10	12	2	5	5	16.7	41.7	41.7
subsubcluster	C14-5-1	8	9	6	2	1	66.7	22.2	11.1
subsubcluster	C14-5-2	5	4	2	2	0	50	50	0
subsubcluster	C14-6-1	7	9	1	8	0	11.1	88.9	0
subsubcluster	C14-6-2	6	12	0	12	0	0	100	0
subsubcluster	C14-8-1	6	7	1	6	0	14.3	85.7	0
subsubcluster	C14-8-2	6	8	1	0	7	12.5	0	87.5
subsubcluster	C15-1-1	6	6	0	3	3	0	50	50
subsubcluster	C15-1-2	16	38	3	33	2	7.9	86.8	5.3
subsubcluster	C15-1-3	5	6	0	1	5	0	16.7	83.3
subsubcluster	C15-1-4	5	6	3	3	0	50	50	0
subsubcluster	C15-2-1	9	17	2	15	0	11.8	88.2	0
subsubcluster	C15-2-2	8	12	1	11	0	8.3	91.7	0
subsubcluster	C15-2-3	7	13	0	13	0	0	100	0
subsubcluster	C15-2-4	6	9	0	9	0	0	100	0
subsubcluster	C15-3-1	12	26	2	24	0	7.7	92.3	0
subsubcluster	C15-3-2	7	7	4	3	0	57.1	42.9	0
subsubcluster	C15-3-3	5	6	1	5	0	16.7	83.3	0
subsubcluster	C15-3-4	5	6	1	5	0	16.7	83.3	0
subsubcluster	C15-4-1	9	13	5	8	0	38.5	61.5	0
subsubcluster	C15-4-2	7	8	4	4	0	50	50	0
subsubcluster	C15-4-3	7	7	1	6	0	14.3	85.7	0
subsubcluster	C15-4-4	5	4	2	2	0	50	50	0
subsubcluster	C15-5-1	8	12	2	10	0	16.7	83.3	0
subsubcluster	C15-5-2	7	7	2	5	0	28.6	71.4	0
subsubcluster	C15-5-3	6	8	0	6	2	0	75	25
subsubcluster	C16-1-1	10	15	5	10	0	33.3	66.7	0
subsubcluster	C16-1-2	7	6	4	2	0	66.7	33.3	0
subsubcluster	C16-1-3	5	4	2	2	0	50	50	0
subsubcluster	C16-2-1	9	13	8	5	0	61.5	38.5	0
subsubcluster	C16-2-2	5	4	2	1	1	50	25	25
subsubcluster	C16-2-3	5	4	4	0	0	100	0	0
subsubcluster	C16-3-1	12	16	2	12	2	12.5	75	12.5
subsubcluster	C16-3-2	5	5	3	1	1	60	20	20
subsubcluster	C16-4-1	6	8	4	4	0	50	50	0
subsubcluster	C16-4-2	9	18	7	11	0	38.9	61.1	0
subsubcluster	C17-1-1	7	7	0	7	0	0	100	0
subsubcluster	C17-1-2	6	7	4	2	1	57.1	28.6	14.3
subsubcluster	C17-1-3	5	4	1	3	0	25	75	0
subsubcluster	C17-3-1	13	17	11	6	0	64.7	35.3	0
subsubcluster	C17-3-2	5	5	3	2	0	60	40	0
subsubcluster	C17-3-3	5	4	4	0	0	100	0	0
subsubcluster	C17-4-1	8	10	5	5	0	50	50	0
subsubcluster	C17-4-2	5	4	4	0	0	100	0	0
subsubcluster	C18-1-1	14	17	10	7	0	58.8	41.2	0
subsubcluster	C18-1-2	6	5	4	1	0	80	20	0
subsubcluster	C18-2-1	10	17	5	12	0	29.4	70.6	0
subsubcluster	C18-2-2	6	6	0	6	0	0	100	0
subsubcluster	C18-4-1	9	17	1	1	15	5.9	5.9	88.2
subsubcluster	C18-4-2	5	7	2	1	4	28.6	14.3	57.1
subsubcluster	C19-1-1	11	10	7	3	0	70	30	0
subsubcluster	C19-1-2	12	12	6	6	0	50	50	0
subsubcluster	C19-1-3	7	6	5	1	0	83.3	16.7	0
subsubcluster	C19-1-4	6	5	4	0	1	80	0	20
subsubcluster	C20-1-1	9	12	12	0	0	100	0	0
subsubcluster	C20-1-2	7	8	7	1	0	87.5	12.5	0
subsubcluster	C20-1-3	6	6	6	0	0	100	0	0
subsubcluster	C21-1-1	12	19	2	17	0	10.5	89.5	0
subsubcluster	C21-1-2	8	8	4	4	0	50	50	0
subsubcluster	C21-2-1	13	11	10	1	0	90.9	9.1	0
subsubcluster	C21-2-2	5	4	3	1	0	75	25	0
subsubcluster	C24-1-1	11	25	3	22	0	12	88	0
subsubcluster	C24-1-2	6	6	6	0	0	100	0	0
